# Deciphering the genetic interactions between Pou4f3, Gfi1, and Rbm24 in maintaining mouse cochlear hair cell survival

**DOI:** 10.1101/2023.06.22.546097

**Authors:** Guangqin Wang, Yunpeng Gu, Zhiyong Liu

## Abstract

Mammals harbor a limited number of sound-receptor hair cells (HCs) that cannot be regenerated after damage. Thus, investigating the underlying molecular mechanisms that maintain HC survival is crucial for preventing hearing impairment. Intriguingly, *Pou4f3^-/-^* or *Gfi1^-/-^*HCs form initially but then rapidly degenerate, whereas *Rbm24^-/-^*HCs degenerate considerably later. However, the transcriptional cascades involving Pou4f3, Gfi1, and Rbm24 remains undescribed. Here, we demonstrate that *Rbm24* expression is completely repressed in *Pou4f3^-/-^* HCs but unaltered in *Gfi1^-/-^* HCs, and further that the expression of both POU4F3 and GFI1 is intact in *Rbm24^-/-^* HCs. Moreover, by using *in vivo* mouse transgenic reporter assays, we identify three *Rbm24* enhancers to which POU4F3 binds. Lastly, through *in vivo* genetic testing of whether Rbm24 restoration alleviates the degeneration of *Pou4f3^-/-^*HCs, we show that ectopic Rbm24 alone cannot prevent *Pou4f3^-/-^*HCs from degenerating. Collectively, our findings provide new molecular and genetic insights into how HC survival is regulated.
