## Supplementary file 1 for "Deciphering the genetic interactions between Pou4f3, Gfi1, and Rbm24 in maintaining mouse cochlear hair cell survival"

### Sheet: sgRNA list
sgRNA	Sequence (5'→3'）
sgRNA-1	caagcagaggcgcatcaagt
sgRNA-2	ataagcattctggtaacctc
sgRNA-3	tggcatcgcccccttccgat
sgRNA-4	atggactcaaatgagtaccc
sgRNA-5	atcaccagccgcgttctccg
sgRNA-6	gggacagccagggagctgcg
sgRNA-7	ccaggtaagatcggcgctgg
sgRNA-8	tccagaggaaggtggatctc
sgRNA-9	aggagtacattgacactgtg
sgRNA-10	accggcagaccggcaagtcc
