## Supplementary file 2 for "Deciphering the genetic interactions between Pou4f3, Gfi1, and Rbm24 in maintaining mouse cochlear hair cell survival"

### Sheet: 120bp ssDNA and Enh sequence
Oligo DNA	Sequence (5'→3')
120 bp ssDNA donor for Pou4f3-/-	gaagcctttcttccacccaagctcacagaggggagtatcacccgataagcattctggtaacgatgggaggggacgttacgggacactccagggtgtttcctggcaggtcaggttctttcc
120 bp ssDNA donor for Gfi-/-	ctgctgtgcctcccgctcaggcgggggtggcctcgaggactggtaggagtacattgacacaccctggcagcccgcaacaccagctgtgtaacactaccgtgagggatgtcttccctgcct
Eh1 (623bp)	ccccccccctccagctgatagtgcagagagcatctcaggcctcctcagagggtaggtaacttgacaaagagatgccatgaataagtaacacactcccgggtccagttgcttttgttcagctctaagtgtccaaataccatcttgttttattcatgttggtgtcccattgccatctcagtttcaaagatgagggaattaaaacaaacaaacaaaaccaaaccccctgcatctgttaacaagccaaagtccagccgtctccccatgaaatgctagctaatttagcacactgaaaagaattccatcagcattgtttccagctagattacttgtggtacacacattcctgttggattttactactcggtacttgtgataagaggaaaccacggctgattatat…
Eh2 (615bp)	tcccaatcacagcacaccccatctaattagctgagaggaagcagttacaggttggtgacatcacggggggttcagttatcaaagaacacgacatttcatttgagcacctagggtgaccctgttgaatacaaggtcctcaggagtgacgcgtagccagagtgtaaaaggagaaccttgtagggttgctgtgtgcagtggagtgtaccaagtaactgcttggcattttctgatctccgacatgacaggcatatggtgtttatcaataaataaaaaggatataattacgtggaggctgaagcattcagagcttggtaacatttggtaagctggcagcaggctgtcggcgcttctctttatcctaacaggtggactttaaaaaaaaaaaaaaaaaaaagagtc…
Eh3 (559bp)	aatcgtcccaatgacagcctcttccatgtccctttcttcctttccctagatcacctgatccctccactattcatccagccatagaaaagtctctccctttgaggagttgcttggacacaaccatccccaggttgccttgaatgagtgcacttgagagttgccaaagggacagctgtgcccacccaagtgaggctgaaacactgggtagtatttgtctagggtgacaggagcccttacctaacagtgagacacatcaataatcaatggccccacagagaaagaaccccatgaataagagatgctgctgtttggagaagatgaagtcggcggtgctcttgttccacggaaacgggatacactcagaatgacacagcactctctgaactttccagttacgcc…
