## Supplementary file 3 for "Deciphering the genetic interactions between Pou4f3, Gfi1, and Rbm24 in maintaining mouse cochlear hair cell survival"

### Sheet: Primer and PCR Product
Primer	Sequence(5'→3')	Product length
F1	cagaagaattgctccagctaggcca	F1+R2=335bp (Pou4f3 wt)
R2	caccccaaactggctattttcaagg	F1+R3=461bp (Pou4f3-/-)
R3	ctcaagagcaagaccgagtttcagc
F4	catccttgcaggtgagaagccccac	F4+R5=429bp (Gfi1 wt)
R5	tcagctgtagggaagcccaaagcac	F4+R6=735bp (Gfi1HA-Cre/+)
R6	ttagccctctcacccgcatc
F4	catccttgcaggtgagaagccccac	F4+R5=429bp (Gfi1 wt)
F7	ccgaaagcaagattcagtttgcaca	F7+R5=364bp (Gfi1-/-)
R5	tcagctgtagggaagcccaaagcac
F8	atctgttaacaagccaaagtccagc	F8+R11=674bp (Eh1-EGFP+）
F9	ctattcagagtgcatgataggtttc	F9+R11=481bp (Eh2-EGFP+）
F10	cttgaatgagtgcacttgagagtt	F10+R11=702bp (Eh3-EGFP+）
R11	actcgcacagttctgaatatggggg
F12	tatcagtaagggagctgcagtg	F12+R13=391pb (Rosa26 wt)
R13	cctgtagttttgctgcataaaacc	F12+R14=489pb (Rosa26Rbm24/+)
R14	gtcaatagggggcgtacttggcata
